# FICD activity and AMPylation remodelling modulate human neurogenesis

**DOI:** 10.1101/787929

**Authors:** Pavel Kielkowski, Isabel Y. Buchsbaum, Volker C. Kirsch, Nina C. Bach, Micha Drukker, Silvia Cappello, Stephan A. Sieber

**Affiliations:** Department of Chemistry, Technical University of Munich, Garching, Germany.; Max Planck Institute of Psychiatry, Munich, Germany.; Graduate School of Systemic Neurosciences, Ludwig-Maximilians-University Munich, Planegg, Germany; Helmholtz Center, Munich, Germany

## Abstract

Posttranslational modification (PTM) of proteins represents an important cellular mechanism for controlling diverse functions such as signalling, localisation or protein-protein interactions^1^. AMPylation (also termed adenylylation) has recently been discovered as a prevalent PTM for regulating protein activity^2^. In human cells AMPylation has been exclusively studied with the FICD protein^3–6^. Here we investigate the role of AMPylation in human neurogenesis by introducing a cell-permeable propargyl adenosine pronucleotide probe to infiltrate cellular AMPylation pathways and report distinct modifications in intact cancer cell lines, human-derived stem cells, neural progenitor cells (NPCs), neurons and cerebral organoids (COs) via LC-MS/MS as well as imaging methods. A total of 162 AMP modified proteins were identified. FICD-dependent AMPylation remodelling accelerates differentiation of neural progenitor cells into mature neurons in COs, demonstrating a so far unknown trigger of human neurogenesis.

---

Introduction of protein PTMs is a tightly controlled and almost ubiquitous process that often modulates critical protein function. PTMs such as tyrosination, acetylation and neddylation are known to play a crucial role in the development of the nervous system and in particular of neurons by broadening the diversity of the tubulin and microtubule proteoforms^7, 8^.

AMPylation was first discovered in *Escherichia coli* as regulator of glutamine synthetase activity^9^. Later, it was found that bacterial effectors from *Vibrio parahaemolyticus* and *Histophilus somni* AMPylate Rho guanosine triphosphatases (GTPases) in human host cells^10, 11^. These bacterial effectors contain highly conserved Fic (filamentation induced by cAMP) domains, which catalyse the transfer of AMP onto a serine, threonine or tyrosine residue of a substrate protein (Fig. 1a). Approximately 3,000 members of this family are known to contain the conserved HXFX(D/E)GNGRXXR sequence motif throughout all domains of life^12^. Despite their abundance in bacteria, only one human protein AMPylator containing the signature Fic domain, termed FICD (also known as Huntingtin yeast partner E, HYPE), has been discovered^12^. Structural and biochemical studies with FICD have revealed that its activity is tightly regulated and controlled by an autoinhibitory loop. Mutation of E234 to glycine overrides autoinhibition and results in a constitutively activated enzyme^12^; the mutant form H363 to alanine is catalytically inactive^4^. One known substrate of FICD is HSPA5, which is a chaperone located in the endoplasmic reticulum (ER) and master regulator of the unfolded protein response (UPR)^3–6^. Recent data show that FICD regulates the ATPase activity of HSPA5 and its interactions with unfolded proteins, but the exact function is not yet clear^13^. However, it was found that the HSPA5 AMPylation associates with changes in neuronal fitness in *drosophila*^3, 14–16^.

**Figure 1.**

Pronucleotide probe reveals AMPylation of diverse proteins in HeLa cells. **a**, AMPylation on Ser, Thr or Tyr. **b**, Scheme of the pronucleotide probe **pro-N6pA** and parent adenosine derivative (**N6pA**) and its *in situ* activation. **c**, SDS-PAGE with in-gel fluorescence scanning showing *in situ* HeLa cell labelling by **pro-N6pA** compared to control (DMSO). **d**, Schematic representation of the chemical-proteomic approach used for *in situ* identification of AMPylated proteins. **e**, Volcano plot of fold-enrichment in HeLa cells by **pro-N6pA** labelling compared to DMSO versus significance upon two-sample *t*-test (FDR 0.05, s0 0.3; *n* = 12). **f**, Box plot representing comparison of labelling efficiency of pronucleotide **pro-N6pA** (light grey, *n* = 12) and parent nucleoside **N6pA** (black, *n* = 11); Squares represent the mean of the distances to zero for enriched proteins, lines represent the median of the distances to zero and whiskers stand for min and max values. Statistical significance was calculated with two-tailed Student’s *t*-test; \*\*\**P* < 0.001. **g**, Volcano plot of fold-enrichment by **pro-N6pA** labelling compared to probe and Ola treated HeLa cells versus significance upon two-sample *t*-test (FDR 0.05, s0 0.3; *n* = 8). Green circles represent proteins identified as AMPylated in HeLa cells.

Just recently, the highly conserved pseudokinase selenoprotein-O (SelO) was found to possess AMP transferase activity in eukaryotic cells^17^. Pseudokinases account for about 10% of the human kinome, but lack the characteristic active site residues and hence their function is largely unknown. However, their putative AMPylation activity is pointing to a possibly larger number of AMPylated proteins in human cells.

Lately, *N*^6^-propargyl adenosine-5‘-*O*-triphosphate (N^6^pATP)-derived probes have been applied to profile substrates of AMPylation in cell lysate^18–20^. Nevertheless, the most pressing, unaddressed challenge in discovering the function of AMPylation is the global analysis of AMPylated substrates under physiological conditions inside living cells. Particularly, ATP-derived probes suffer from restricted uptake of the charged nucleotides as well as competition with high endogenous ATP levels. Thus, new concepts are urgently needed to unravel the function of AMPylation in eukaryotic cells. Here we present a chemical-proteomic approach for identification of protein AMPylation in living cells using a pronucleotide probe and uncover FICD-dependent acceleration of neuronal differentiation in cerebral organoids (COs).
