## Supplementary material for "FICD activity and AMPylation remodelling modulate human neurogenesis": Table S3

### Sheet: Sheet1
Gene name	reference list of ADP-ribosylated proteins
ABCF1
ACIN1
ACTB
AHNAK
ALB
ALDOA
ALKBH5
ALYREF
ANKZF1
ANXA1
ANXA2
ANXA2P2
ANXA3
ANXA4
ANXA5
ANXA6
APEX1
API5
ARL6IP4
ARRDC1
ATF1
AURKA
BAG1
BAIAP2L1
BANF1
BASP1
BAT1
BAT2D1
BAZ1A
BCL7C
BCLAF1
BRD2
BRD3
BRD4
BRIX1
BSN
BTF3L2
BUB3
C11orf31
C11orf58
C19orf43
C19orf53
C1orf174
C1orf35
C1orf57
C1orf69
C20orf43
C22orf28
C3orf37
C4orf43
C7orf50
C7orf55
C9orf114
C9orf78
CAMK2G
CBX1
CBX3
CC2D1A
CCBL2
CCDC124
CCDC55
CCDC84
CCDC86
CCT8
CD3EAP
CDC2
CDC5L
CDC73
CDK9
CEP55
CGGBP1
CIRBP
CLPB
CMAS
CPNE3
CPSF6
CREB1
CRKRS
CROP
CSDA
CSNK1E
CSRP1
CSTF2
CTNNA1
CWC15
CWF19L1
CXorf15
DDX17
DDX21
DDX23
DDX3X
DDX46
DDX47
DDX49
DDX5
DDX50
DDX56
DDX6
DEK
DHX16
DHX37
DLG3
DNAJC2
DNAJC8
DNAJC9
DNMT1
DPF2
DR1
DRAP1
DTD1
DTD1
DTX3L
DUS1L
DYNC1H1
E2F8
EBNA1BP2
EEF1A1
EEF1B2
EEF1D
EEF1G
EIF1AY
EIF2A
EIF2AK2
EIF2S1
EIF2S2
EIF4B
EIF4H
EIF5A2
EIF5B
ELAVL1
EPS8L3
ERI1
ERICH1
EWSR1
EXOSC1
FAM128B
FAM208A
FAM76A
FAM76B
FAM98A
FAM98B
FEN1
FGF2
FIP1L1
FIZ1
G3BP1
GATAD2B
GNL3L
GPKOW
GPX4
GSK3B
GSTK1
GTF2B
GTF2E1
GTF2E2
GTF2F1
GTF2F2
GTF2I
GTPBP1
HAP1
HARS
HBS1L
HCFC1
hCG_2044799
HDGF
HDGF2
HDGFRP2
HDLBP
HELLS
HIRIP3
HIST1H1B
HIST1H1C
HIST1H1E
HIST1H2AH
HIST2H2BF
HLTF
HMG20B
HMGA1
HMGB1
HMGB1L10
HMGB1P1
HMGB2
HMGB3
HMGB3L1
HMGN1
HMGN1
HMGN2
HMMR
HNF1B
HNRNPA0
HNRNPA1
HNRNPA2B1
HNRNPAB
HNRNPD
HNRNPK
HNRNPL
HNRNPR
HNRNPU
HNRPLL
HSD17B10
HSD17B8
HSP90AA2
HSPA1A
HSPA1A
HSPA7
HSPC152
HSPD1
IK
ILF2
ILK
JUNB
JUND
KIAA1522
KIF22
KIF2A
KIF2C
KIFC1
KLF13
KLF16
KPNA2
KSR1
LENG1
LEO1
LIG3
LMNA
LOC652595
LRRC41
LRRC47
LSM14A
LUC7L
LUC7L2
LUC7L3
MAP4
MAP7D1
MAPRE1
MATR3
MAZ
MCAT
MCTS1
MDH1
MDH2
MEF2D
METAP1
MFAP1
MKI67
MKI67IP
MMTAG2
MND1
MPG
MRE11A
MRPL12
MRPL49
MRPS28
MRRFP
MRTO4
MSH6
MTHFD1
NACA
NACAP1
NAT10
NAT12
NBR1
NCAPH
NCL
NDNL2
NFATC2IP
NFX1
NIFK
NIP7
NME1
NOL4
NOLC1
NONO
NOP2
NPM1
NSBP1
NSMCE1
NSUN2
NSUN5
NUCKS1
NUSAP1
NXF1
OGFOD2
OVCA2
PA2G4
PACSIN2
PACSIN3
PAF1
PAK4
PARP1
PARP2
Parp3
PAWR
PCBP1
PCBP2
PCNA
PDAP1
PDIA3
PDS5A
PFDN2
PGK1
PHF21A
PHF6
PIN4
PKM2
PLCB3
PLCD3
PNKP
POLD3
POLR1C
POLR3F
POP7
PPIA
PPIAP19
PPIB
PPP1R12A
PPP1R12C
PPP1R13B
PQBP1
PRKRIP1
PRPF19
PRPF3
PRPF4B
PRRC2C
PSIP1
PSMA7
PSMC3IP
PUF60
PUS1
PYCR1
RAD21
RBBP7
RBM15
RBM25
RBM26
RBM28
RBM3
RBM33
RBM39
RBMX
RBMXL2
RCC1
RCC2
RDBP
RELN
REPIN1
RFC1
RFC2
RFC4
RFX5
RG9MTD1
RNASEH2A
RNMT
RNPS1
RPL11
RPL17
RPL19
RPL22
RPL23A
RPL24
RPL31
RPL6
RPLP1
RPP25
RPS10
RPS18
RPS20
RPS25
RPS26P54
RPS6
RPSAP55
RRBP1
RRP8
RSRC2
RTCD1
RTF1
S100A13
S100A16
S100PBP
SAFB
SAFB2
SAP30BP
SAP30L
SARNP
SART1
SBDS
SCAF11
SEC63
SERBP1
SERF2
SET
SF3B2
SFRS11
SH3KBP1
SHMT1
SKP1
SLTM
SMARCE1
SMC2
SMC3
SMNDC1
SND1
SNRNP70
SNRPB2
SNRPD3
SNRPF
SON
SP100
SPAST
SPATS2
SPIN1
SPNS2
SRFBP1
SRP14
SRP54
SRP68
SRRM1
SRRM2
SRRT
SSBP1
SSRP1
STX10
SUPT16H
SYNCRIP
TADA3L
TCEA1
TCEA2
TCEB1
TCEB3
TCERG1
TCOF1
TCP1
TENM4
TGIF1
THAP11
THOC3
THOC4
THRAP3
THYN1
TIMELESS
TIMM8A
TJP2
TLK2
TMPO
TNFAIP2
TOMM34
TOP1
TOP2B
TP53RK
TRMT112
TRMT2A
TRPT1
TSR1
TUBA1C
TUBB2C
TUBB4A
TXLNA
U2AF1
U2AF2
UBB
UBE2N
UBTF
UHRF1
UPF3B
USP3
VRK1
WARS2
WBP11
WDR74
WHSC1
WHSC2
WIBG
WIZ
XPC
XRCC6
YARS
YBX1
ZC3H15
ZCRB1
ZFP91
ZGPAT
ZNF512B
ZNF598
ZNF638
ZNF672
ZNF706
ZRANB2
