## Supplementary material for "FICD activity and AMPylation remodelling modulate human neurogenesis": Table S5

### Sheet: Sheet1
	Previsouly identified AMPylated proteins				Overlap with our study
	ATP5A1				HSPA5
	ATP5B				TUBB
	CACYBP				UBAP2L
	CTNND1
	DDX17
	DDX5
	EEF1A1
	EIF2AK2
	EWSR1
	GIGYF2
	HSPA5
	LARP1
	MATR3
	NUP153
	NUP98
	PABPC1
	RBM14
	SEC16A
	SLC25A6
	SNW1
	STAU1
	TUBB
	UBAP2L
	UMPS
