## Supplementary material for "FICD activity and AMPylation remodelling modulate human neurogenesis": Table S9

### Sheet: Sheet1
Manually annotated from UniProt
	Cytosol	Nucleus	Cytoskeleton	Extracellular exosome	Other
AARS	cytosol			extracellular exosome
ACACA	cytosol	nucleus	cytoskeleton
ACAT2	cytosol	nucleus		extracellular exosome
ACLY	cytosol	nucleus		extracellular exosome
ACO2	cytosol				myelin sheet
ACOT7	cytosol	nucleus		extracellular exosome	neuron projection
APEH	cytosol	nucleus		extracellular exosome
ACSL3					ER, Golgi, Peroxisome
ACTN4	cytosol	nucleus	cytoskeleton	extracellular exosome	neuron projectionm others
AIFM1	cytosol	nucleus			mitochondrion
ALDH2				extracellular exosome	mitochondrion
ALDH9A1	cytosol			extracellular exosome
ALDOC	cytosol		cytoskeleton	extracellular exosome
ANK2	cytosol		cytoskeleton		lysosome, endosome
AP2A2	cytosol				lysosom, endosome
ASNS	cytosol
ATP5H	cytosol
CAPZB	cytosol		cytoskeleton	extracellular exosome
CCT3	cytosol		cytoskeleton	extracellular exosome	myelin sheet
CEP170	cytosol		cytoskeleton
CES1	cytosol				ER
CLIC1		nucleus		extracellular exosome
CLTC	cytosol		cytoskeleton	extracellular exosome	lysosome, endosome
CNN3	cytosol		cytoskeleton		neuronal cell body
COL6A3				extracellular exosome	ER
COPA	cytosol			extracellular exosome	ER
COPB2	cytosol				ER, Golgi
CPT1A					mitochondrion
CRABP1	cytosol
CTSA		nucleus		extracellular exosome	ER, lysosome
CTSB		nucleus			endosome, lysozome
CTSC		nucleus		extracellular exosome	lysosome
CTTN	cytosol		cytoskeleton		Golgi
CYFIP2	cytosol	nucleus		extracellular exosome
DHX15		nucleus
DIP2B		nucleus		extracellular exosome
DIP2C
DNM1	cytosol		cytoskeleton		ER, Golgi, Mitochondrion
EDC4	cytosol	nucleus
ELAVL2		nucleus
EML4			cytoskeleton
FASN	cytosol			extracellular exosome	Golgi
FDFT1					ER
FN1				extracellular exosome	ER
FTH1	cytosol	nucleus		extracellular exosome	lysosome
FUS		nucleus
GAA				extracellular exosome	lysosome
GCN1	cytosol
GGH	cytosol	nucleus		extracellular exosome	lysosome
GLB1				extracellular exosome	Golgi, lysosome
GLO1	cytosol	nucleus		extracellular exosome
GOT1	cytosol	nucleus		extracellular exosome	lysosome
GSS	cytosol			extracellular exosome
GUSB				extracellular exosome	lysosome
HEXB				extracellular exosome	lysosome
HNRNPC	cytosol	nucleus	cytoskeleton	extracellular exosome
HNRNPM		nucleus		extracellular exosome
HSPA4	cytosol	nucleus		extracellular exosome
HSPA5		nucleus		extracellular exosome	ER
HSPB1	cytosol	nucleus	cytoskeleton	extracellular exosome
HSPE1				extracellular exosome	mitochondrion
HSPH1	cytosol	nucleus	cytoskeleton	extracellular exosome
HUWE1	cytosol	nucleus		extracellular exosome
IGF2BP1	cytosol	nucleus
IKBKAP	cytosol	nucleus
INA		nucleus	cytoskeleton	extracellular exosome
KCTD12					postsynaptic membrane
KHSRP	cytosol	nucleus
KIF21A	cytosol		cytoskeleton
KIF5C			cytoskeleton
KLC1	cytosol		cytoskeleton
LARS	cytosol	nucleus			ER, lysosome
MAP2	cytosol	nucleus	cytoskeleton
MAPK1	cytosol	nucleus	cytoskeleton	extracellular exosome	Golgi, lysosome
MAPK3	cytosol	nucleus	cytoskeleton		Golgi, lysosome
MIF	cytosol	nucleus
MYH3	cytosol		cytoskeleton	extracellular exosome
MYH7			cytoskeleton
MYH8	cytosol		cytoskeleton
MYOM1			cytoskeleton
NAGA				extracellular exosome	lysosome
NAPB				extracellular exosome
NSF	cytosol				Golgi, lysosome
NSFL1C	cytosol	nucleus	cytoskeleton		Golgi
OGDH		nucleus			Mitochondrion
PAFAH1B3	cytosol
PCK2	cytosol				mitochondrion
PEBP1	cytosol	nucleus		extracellular exosome	mitochondrion
PFKL	cytosol			extracellular exosome
PFKM	cytosol	nucleus
PFKP	cytosol	nucleus		extracellular exosome
PGM2L1	cytosol
PHPT1	cytosol			extracellular exosome
PIP4K2B	cytosol	nucleus			ER
PLD3				extracellular exosome	ER
PLIN4	cytosol
PPME1		nucleus
PPP2R1A	cytosol	nucleus	cytoskeleton	extracellular exosome
PPT1	cytosol	nucleus		extracellular exosome
PRDX3	cytosol				endosome, mitochondrion
PRKCA	cytosol	nucleus		extracellular exosome	ER, mitochondrion
PRKDC	cytosol	nucleus
PRMT5	cytosol	nucleus
PRPF8		nucleus
PSAT1	cytosol			extracellular exosome
PSMA5	cytosol	nucleus		extracellular exosome
PSMD11	cytosol	nucleus
PTPN23	cytosol	nucleus	cytoskeleton	extracellular exosome
RAB2A	cytosol	nucleus		extracellular exosome	Golgi, lysosome
RPL15	cytosol	nucleus
RPL18	cytosol	nucleus			ER
RPL27A	cytosol				ER
RPL28	cytosol			extracellular exosome
RPL3	cytosol	nucleus		extracellular exosome
RPL36A	cytosol				ER
RPL4	cytosol	nucleus		extracellular exosome
RPL7	cytosol	nucleus
RPL8	cytosol
RPS8	cytosol	nucleus		extracellular exosome	ER
RPSA	cytosol	nucleus		extracellular exosome
RUFY3	cytosol				neuronal
SART3		nucleus
SCPEP1	cytosol			extracellular exosome
SEC23IP	cytosol				ER, Golgi
SERPINB3		nucleus		extracellular exosome	lysosome
SERPINB9	cytosol	nucleus		extracellular exosome	Golgi
SGSH				extracellular exosome	lysosome
SHMT2		nucleus	cytoskeleton	extracellular exosome	mitochondrion
SLC1A5				extracellular exosome
SLC25A3				extracellular exosome	mitochondrion
SMARCC2		nucleus
SQSTM1	cytosol	nucleus		extracellular exosome	ER, lysosome, endosome
STOM			cytoskeleton	extracellular exosome	ER, lysosome, mitochondrion
STXBP1	cytosol	nucleus	cytoskeleton	extracellular exosome	mitochondrion
TAGLN3		nucleus			myelin sheet
TECR		nucleus			ER
TIAL1		nucleus			lysosome
TP53BP1		nucleus
TPM3	cytosol		cytoskeleton	extracellular exosome
TPP1				extracellular exosome	lysosome
TPP2	cytosol	nucleus
TRIM28		nucleus
TUBB		nucleus	cytoskeleton	extracellular exosome	lysosome
TUBB2B		nucleus	cytoskeleton
TUBB3		nucleus	cytoskeleton	extracellular exosome
TUBB4B	cytosol	nucleus	cytoskeleton	extracellular exosome	lysosome
UBA1	cytosol	nucleus		extracellular exosome	mitochondrion
UBAP2L		nucleus
UBE2V2		nucleus		extracellular exosome
VARS	cytosol
VDAC2		nucleus			mitochondrion
WARS	cytosol	nucleus		extracellular exosome
WDR1	cytosol		cytoskeleton	extracellular exosome
XPR1					Golgi
YLPM1	cytosol	nucleus
ZYX	cytosol	nucleus	cytoskeleton
